# *Atrx* deletion impairs cGAS-STING signaling and increases response to radiation and oncolytic herpesvirus in sarcoma

**DOI:** 10.1101/2021.03.08.434225

**Authors:** Warren Floyd, Matthew Pierpoint, Chang Su, Lixia Luo, Katherine Deland, Amy J. Wisdom, Daniel Zhu, Yan Ma, Suzanne Bartholf DeWitt, Nerissa T. Williams, Jason A. Somarelli, David L. Corcoran, William C. Eward, Diana M. Cardona, David G. Kirsch

## Abstract

*ATRX* is one of the most frequently altered genes in solid tumors, and mutation is especially frequent in soft tissue sarcomas. However, the role of *ATRX* in tumor development and response to cancer therapies remains poorly understood. Here, we developed a primary mouse model of soft tissue sarcoma and showed that *Atrx* deleted tumors are more sensitive to radiation therapy. In the absence of *Atrx*, irradiated sarcomas have increased persistent DNA damage, telomere dysfunction, and mitotic catastrophe. We find that *Atrx* deleted sarcomas have a reduced adaptive immune response, impaired cGAS-STING signaling, and increased sensitivity to an oncolytic herpesvirus therapy. Translation of these results to patients with *ATRX* mutant cancers could enable genomically-guided cancer therapeutic approaches that improve patient outcomes.
