## Supplemental Table 1: Key Resources for "*Atrx* deletion impairs cGAS-STING signaling and increases response to radiation and oncolytic herpesvirus in sarcoma"

### Sheet: Sheet1
KEY RESOURCES TABLE
REAGENT or RESOURCE	SOURCE	IDENTIFIER
Antibodies
ATRX Rabbit pAB	Abcam	ab97508
GAPDH (14C10) Rabbit mAB	Cell Signaling Technology	2118S
Ki67 (D3B5) Rabbit mAb	Cell Signaling Technology	12202S
ATRX (D-5) Mouse mAB	Santa Cruz Biotechnology	sc-555-84
Lamin B1 [EPR8995(B)] Rabbit mAB	Abcam	ab133741
53BP1 [EPR2172(2)] Rabbit mAB	Abcam	ab175933
Sox10 [SP267] Rabbit mAB	Abcam	ab227680
S100 Rabbit pAB	Agilent (Dako)	IS50430-2
CD31 (D8V9E) Rabbit mAB	Cell Signaling Technology	77699
Alpha Smooth Muscle Actin Rabbit pAB	Abcam	ab5694
Cytokeratin Rabbit pAB	Abcam	ab9377
Myogenin Mouse mAB	Agilent (Dako)	GA067
Desmin Mouse mAB	Agilent (Dako)	M076029-2
MyoD1 Mouse mAB	Agilent (Dako)	M351201-2
CD45 (30-F11) Rat mAB	BD Pharmingen	553076
Bacterial and Virus Strains
Lab Adapted HSV-1 strain 17+ (ICP34.5 deletion and GFP insertion in ICP6, G207 analogue)	Imanis Life Sciences	HSV-GFP
Chemicals, Peptides, and Recombinant Proteins
Doxorubicin	SelleckChem	S1208
ISD/Lyovec	Invivogen	tlrl-isdc
DMXAA	Invivogen	tlrl-dmx
HSV-60/Lyovec	Invivogen	tlrl-hsv60c
Poly(I:C) LMW/ Lyovec	Invivogen	tlrl-picwlv
Critical Commercial Assays
Taqman Probe IFNB1	Thermo Fisher Scientific	Mm00439552_s1
Taqman Probe GAPDH	Thermo Fisher Scientific	Mm99999915_g1
TelG-Alexa488 (Telomere FISH probe)	PNA Bio	F1008
CellTiter-Glo 2.0 Cell Viability Assay	Promega	G9241
In Situ Cell Death Detection Kit, AP	Millipore Sigma	11684809910
Deposited Data
Whole genome sequencing analysis of human undifferentiated pleomorphic sarcoma - survival data for ATRX altered and ATRX WT tumors	Table S1	https://doi.org/10.1016/j.ccell.2019.02.002
	(Steele et al 2019)
The Cancer Genome Atlas	TCGA Research network	https://www.cancer.gov/tcga
AACR GENIE Database	American Association for Cancer Research	https://www.aacr.org/professionals/research/aacr-project-genie/aacr-project-genie-data/
Experimental Models: Cell Lines
Soft tissue sarcoma primary cell lines	P7 KP and P7 KPA mouse models	403492
		404657A
		403460
		460959
		460527
		462101
Experimental Models: Organisms/Strains
Mouse: P7 KPA: Pax7CreER KrasLSL-G12D P53Fl/Fl	Bred in lab	P7 KP
Mouse: P7 KPA: Pax7CreER KrasLSL-G12D P53Fl/Fl Atrx Fl/Fl/Y	Bred in lab	P7 KPA
Oligonucleotides
ATRX e18F primer	IDT	ctcaagtttttcattatcatttaatccctcctgc
ATRX e18R primer	IDT	gtgttcagtttatgtgggattgctgctg
PPS 1.17 primer	IDT	aactcattcaactgccc
PPS 1.28 primer	IDT	catttaatccctcctgcc
Atrx Crispr gRNA	IDT	ggccgtaaaagttctgggg
Recombinant DNA
pSpCas9(BB)-2A-GFP (PX458)	Addgene	48138
Software and Algorithms
Biorender Image Editing	Biorender.com	Biorender Image Editing
LAS AF Lite	LAS (ftp://ftp.llt.de/softlib/LAS_AF_Lite/)
		LAS-AF-Lite 2.6.0_7266
ImageJ	NIH Image	ImageJ bundled with 64 bit Java 1.8.0_172
Graphpad Prism v. 9.0	Graphpad	Graphpad Prism v. 9.0
Cbioportal	Center for Molecular Oncolgy Memorial Sloan Kettering	https://www.cbioportal.org/
